# Tetraose steroidal glycoalkaloids from potato provide resistance against *Alternaria solani* and Colorado potato beetle

**DOI:** 10.1101/2022.09.28.509958

**Authors:** Pieter J. Wolters, Doret Wouters, Yury M. Tikunov, Shimlal Ayilalath, Linda P. Kodde, Miriam Strijker, Lotte Caarls, Richard G. F. Visser, Vivianne G. A. A. Vleeshouwers

**Affiliations:** Plant Breeding, Wageningen University and Research, P.O. Box 386, 6700, AJ, Wageningen, The Netherlands

## Abstract

Plants with innate disease and pest resistance can contribute to more sustainable agriculture. Natural defence compounds produced by plants have the potential to provide a general protective effect against pathogens and pests, but they are not a primary target in resistance breeding. Here, we identified a wild relative of potato, *Solanum commersonii*, that provides us with unique insight in the role of glycoalkaloids in plant immunity. We cloned two atypical resistance genes that provide resistance to *Alternaria solani* and Colorado potato beetle through the production of tetraose steroidal glycoalkaloids. Moreover, we provide *in vitro* evidence to show that these compounds have potential against a range of different (potato pathogenic) fungi. This research links structural variation in steroidal glycoalkaloids to resistance against potato diseases and pests. Further research on the biosynthesis of plant defence compounds in different tissues, their toxicity, and the mechanisms for detoxification, can aid the effective use of such compounds to improve sustainability of our food production.
