## Supplementary material for "Tetraose steroidal glycoalkaloids from potato provide resistance against *Alternaria solani* and Colorado potato beetle": S1Table

### Sheet: Sheet1
CGN* accession nr.	Botanical name	Origin country	Number of genotypes tested
CGN17988	Solanum commersonii	Argentina	3
CGN18024	Solanum commersonii	Argentina	3
CGN18025	Solanum malmeanum	Argentina	3
CGN18026	Solanum commersonii	Argentina	3
CGN18027	Solanum commersonii	Argentina	3
CGN18215	Solanum malmeanum	Argentina	3
CGN18328	Solanum commersonii	?	3
CGN18329	Solanum malmeanum	Uruguay	3
CGN21353	Solanum malmeanum	Argentina	2
CGN21359	Solanum commersonii	Argentina	3
CGN22352	Solanum malmeanum	Argentina	2
CGN23491	Solanum commersonii	Argentina	3
CGN23492	Solanum commersonii	Argentina	3
*Centre for Genetic Resources, the Netherlands (WUR)
