## Supplementary material for "Tetraose steroidal glycoalkaloids from potato provide resistance against *Alternaria solani* and Colorado potato beetle": S2Table

### Sheet: Sheet1
Enzyme	Species	Acceptor substrate(s)	Donor substrate	Product	GenBank accession number
UGT73G1	Allium cepa	Flavonoids	UDP-Glc	O-glucoside	AY262062
UGT73J1		Isoquercitrin, genistein	UDP-Glc	O-glucoside	AY262063
UGT71C1	Arabidopsis thaliana	Phenylpropanoids, benzoates	UDP-Glc	O-glucoside	AC005486
UGT72B1		Benzoates, chlorinated phenols, anilines	UDP-Glc	O-glucoside	AL161491
UGT72E2		Phenylpropanoids, TCP	UDP-Glc	O-glucoside	AB018119
UGT73C5		Cytokinins, mycotoxins	UDP-Glc	O-glucoside	AC006282
UGT73C6		Flavonoids	UDP-Glc	O-glucoside	AC006282
UGT74B1		Thiohydroxymates	UDP-Glc	S-glucoside	AC002396
UGT74F2		Anthranilate, salicylic acid	UDP-Glc	O-glucoside	AC002333
UGT76C1		Cytokinins	UDP-Glc	N-glucoside	AB017060
UGT76C2		Cytokinins	UDP-Glc	N-glucoside	AB005237
UGT78D1		Quercetin, kaempferol	UDP-Rha	O-rhamnoside	AC009917
UGT84A1		Phenylpropanoids, benzoates	UDP-Glc	Glucose ester	AL161541
UGT84A2		Phenylpropanoids	UDP-Glc	Glucose ester	AB019232
UGT84B1		Indole-acetic acid (IAA)	UDP-Glc	Glucose ester	AC002391
UGT85A1		Cytokinins	UDP-Glc	O-glucoside	AC006551
UGT89B1		Benzoates	UDP-Glc	O-glucoside	AC016662
ACGaT	Aralia cordata	Anthocyanidin	UDP-Gal	O-galactoside	AB103471
BpUGAT	Bellis perennis	Anthocyanidin-3-O-glucoside	UDP-GlcUA	O-glucuronide	AB190262
BnSGT1	Brassica napus	Sinapate	UDP-Glc	Glucose ester	AAF98390
CaUGT1	Catharanthus roseus	Curcumin	UDP-Glc	O-glucoside	BAD29721
CaUGT2		Curcumin	UDP-Glc	O-glucoside	AB159213
CaUGT3		Flavonoid glycosides	UDP-Glc	O-glucoside	AB443870
CaUGT4		Flavonoid glycosides	UDP-Glc	O-glucoside	AB443871
CaUGT5		UDP-glycosyltransferase	UDP-Glc	O-glucoside	BAH80314
UGT94D1	Sesamum indicum	Sesaminol	UDP-Glc	O-glucoside	BAF99027
UGT79G16	Ipomoea	Anthocyanidin glucoside	UDP-Glc	O-glucoside	AB192315
Cm1_2RhaT	Citrus maxima	Flavanones, flavones	UDP-Rha	O-rhamnoside	AY048882
UGTCs2	Crocus sativus	Crocetin	UDP-Glc	Glucose ester	AY262037
UGT73A5	Dorotheanthus bellidiformis	Betanidin	UDP-Glc	O-glucoside	Y18871
3′GT	Gentiana triflora	Anthocyanidin	UDP-Glc	O-glucoside	AB076697
UGT73F1	Glycyrrhiza echinata	Isoflavonoids	UDP-Glc	O-glucoside	AB098614
NtGT1a	Nicotiana tabacum	Coumarins, flavonoids, naphtol	UDP-Glc	O-glucoside	AB052558
NtGT2		Coumarins, flavonols	UDP-Glc	O-glucoside	AB072919
NtGT3		Coumarins, flavonoids, naphtol	UDP-Glc	O-glucoside	AB072918
ZOG1	Phaseolus lunatus	Zeatin	UDP-Glc	O-glucoside	AF101972
ZOX1	Phaseolus vulgaris	Zeatin	UDP-Xyl	O-xyloside	AF116858
ScGTR1	Solanum commersonii	steroidal alkaloids	UDP-Glc	O-glucoside	OM830430
ScGTR2		steroidal alkaloids	UDP-Xyl	O-xyloside	OM830431
NSGT1	Solanum lycopersicum	phenylpropanoids	UDP-Glc	O-glucoside	KC696865
NSGT2		phenylpropanoids	UDP-Glc	O-glucoside	KC696867
GAME1		steroidal alkaloids	UDP-Gal	O-galactoside	ADQ37964
GAME2		steroidal alkaloids	UDP-Xyl	O-xyloside	ADQ37966
GAME17		steroidal alkaloids	UDP-Glc	O-glucoside	XP_004243637
GAME18		steroidal alkaloids	UDP-Glc	O-glucoside	XP_004243636
SGT1	Solanum tuberosum	steroidal alkaloids	UDP-Gal	O-galactoside	P93789
SGT2		steroidal alkaloids	UDP-Glc	O-glucoside	ABB29874
SGT3		steroidal alkaloids	UDP-Rha	O-rhamnoside	ADJ96636
UGT85B1	Sorghum bicolor	Cyanohydrins	UDP-Glc	O-glucoside	AF199453
UGT74G1	Stevia rebaudiana	Steviosides	UDP-Glc	Glucose ester	AY345982
UGT76G1		Steviosides	UDP-Glc	O-glucoside	AY345974
UGT85C2		Steviol	UDP-Glc	O-glucoside	AY345978
ZOC1	Zea mays	cis-Zeatin	UDP-Glc	O-glucoside	AF318075
