## Supplementary material for "Tetraose steroidal glycoalkaloids from potato provide resistance against *Alternaria solani* and Colorado potato beetle": S3Table

### Sheet: SGA_detection
	Atlantic	CGN18024_1	CGN18024_3	18024_3 Pro35S::ScGTR1#1	18024_3 Pro35S::ScGTR1#2	18024_3 Pro35S::ScGTR1#3	18024_3 Pro35S::ScGTR2#6	18024_3 Pro35S::ScGTR2#7	18024_3 Pro35S::ScGTR2#9	Atlantic Pro35S::ScGTR1#1	Atlantic Pro35S::ScGTR1#2	Atlantic Pro35S::ScGTR1#3	Atlantic Pro35S::ScGTR2#1	Atlantic Pro35S::ScGTR2#2	Atlantic Pro35S::ScGTR2#3
Aglycone m/z 412-Gal-Glu-Glu	1.40405	n.d.	n.d.	n.d.	n.d.	n.d.	n.d.	n.d.	n.d.	1.86365	0.649808	1.55032	0.644342	1.21908	2.4476
Aglycone m/z 414-Gal-Glu-Glu	n.d.	17.0641	7.10036	0.90642	5.61093	n.d.	1.89227	1.11004	2.82933	n.d.	n.d.	n.d.	n.d.	n.d.	n.d.
Solanidine-Gal-Glu-Glu	n.d.	2.18052	92.1197	11.0851	38.289	0.767874	24.1905	7.8576	27.6794	n.d.	n.d.	n.d.	n.d.	n.d.	n.d.
Demissidine-Gal-Glu-Glu	1.20487	n.d.	48.2363	1.80726	16.4003	n.d.	3.68892	1.03069	4.68967	1.29109	0.920977	1.23206	0.877843	1.19381	1.24787
Solanidine-Gal-Glu-Glu-Xyl (Dehydrodemissine)	n.d.	38.4114	n.d.	2.75734	2.8256	4.2262	100	98.2018	89.9649	1.06574	n.d.	n.d.	n.d.	n.d.	n.d.
Demissidine-Gal-Glu-Glu-Xyl (Demissine)	n.d.	25.6188	n.d.	n.d.	n.d.	n.d.	34.8153	41.8237	39.9973	n.d.	n.d.	n.d.	n.d.	n.d.	n.d.
Aglycone m/z 412-Gal-Glu-Glu-Xyl	n.d.	5.53434	1.28553	n.d.	n.d.	n.d.	1.00901	0.884286	0.916093	n.d.	n.d.	n.d.	n.d.	n.d.	n.d.
Aglycone m/z 414-Gal-Glu-Glu-Xyl	n.d.	1.693	n.d.	n.d.	n.d.	n.d.	3.23512	3.38221	2.35581	n.d.	n.d.	n.d.	n.d.	n.d.	n.d.
Solanidine-Gal-Glu-Glu-Glu (Dehydrocommersonine)	n.d.	76.8811	1.02178	79.986	77.3467	82.1247	15.1852	13.4765	12.8036	n.d.	n.d.	n.d.	n.d.	n.d.	n.d.
Demissidine-Gal-Glu-Glu-Glu (Commersonine)	n.d.	25.048	n.d.	35.2559	37.3976	26.3932	3.40938	2.7605	2.79997	n.d.	n.d.	n.d.	n.d.	n.d.	n.d.
Solanidine-Gal-Glu-Rha (a-Solanine)	51.3919	n.d.	n.d.	n.d.	n.d.	n.d.	n.d.	n.d.	n.d.	64.1657	40.8682	59.1652	36.4431	50.2797	51.5166
Chaconine-Glu-Rha-Rha (a-Chaconine)	12.915	n.d.	2.3815	n.d.	n.d.	n.d.	n.d.	n.d.	0.522629	14.1648	11.4064	13.8157	10.1674	13.3739	14.8021
