## Supplementary material for "Tetraose steroidal glycoalkaloids from potato provide resistance against *Alternaria solani* and Colorado potato beetle": S4Table

### Sheet: Sheet1
RT, min	[M-H+FA]-	[M+H]+	Putative structure	Positive ionization mass spectrum
13.65	942	898	aglycone m/z 412-Gal-Glu-Glu	898(P), 574(P-dihexose), 412 (P-trihexose)
14.05	944	900	aglycone m/z 414-Gal-Glu-Glu	900(P), 576(P-dihexose), 414 (P-trixexose)
15.55	928	884	Solanidine-Gal-Glu-Glu	884(P), 560(P-dihexose), 398(P-trihexose; solanidine)
15.98	930	886	Dihydrosolanidine-Gal-Glu-Glu	886(P), 562(P-dihexose), 400(P-trihexose; dihydrosolanidine)
15.76	1060	1016	Solanidine-Gal-Glu-Glu-Xyl (Dehydrodemissine)	1016(P), 560(P-pentose-dihexose), 398(P-pentose-trihexose; solanidine)
16.18	1062	1018	Dihydrosolanidine-Gal-Glu-Glu-Xyl (Demissine)	1018(P), 562(P-pentose-dihexose), 400(P-pentose-trihexose; dihydrosolanidine)
13.96	1074	1030	aglycone m/z 412-Gal-Glu-Glu-Xyl	1030(P), 574(P-pentose-dihexose), 412(P-pentose-trihexose)
12.72	1076	1032	aglycone m/z 414-Gal-Glu-Glu-Xyl	1032(P), 576(P-pentose-dihexose), 414(P-pentose-trihexose)
15.45	1090	1046	Solanidine-Gal-Glu-Glu-Glu (Dehydrocommersonine)	1046(P), 560(P-trihexose), 398(P-tetrahexose; solanidine)
15.79	1092	1048	Dihydrosolanidine-Gal-Glu-Glu-Glu (Commersonine)	1048(P), 562(P-trihexose), 400(P-tetrahexose; dihydrosolanidine)
16.1	912	868	Solanidine-Gal-Glu-Rha (a-Solanine)	868(P), 560(P-hexose-deoxyhexose), 398(P-dihexose-deoxyhexose; solanidine)
16.29	896	852	Chaconine-Glu-Rha-Rha (a-Chaconine)	852(P), 706(P-deoxyhexose), 560(P-dideoxyhexose), 398(P-dideoxyhexose-hexose; solanidine)
