## Supplementary material for "Tetraose steroidal glycoalkaloids from potato provide resistance against *Alternaria solani* and Colorado potato beetle": S5-7Table

### Sheet: S5_TableHRM
Primer	Sequence	Reference	SNP location
AJW12A1f	TTTAAAAGGGGAAAGCAAGG	DMv4.04	ch12:2353885
AJW12A1r	GCTTCAGGGAAATGAGACAGT	DMv4.04	ch12:2353885
AJW12A2f	AACTGCTTCCACAACTGCTG	DMv4.04	ch12:2364869
AJW12A2r	CTGGGATGATTCACCTAAGGA	DMv4.04	ch12:2364869
AJW12A3f	CCATTGGCAGAAGAATCACA	DMv4.04	ch12:6675425
AJW12A3r	CGAATGTGGAAGGTGAAGG	DMv4.04	ch12:6675425
AJW12A4f	TTGTGAAGCCGATGAAGATT	DMv4.04	ch12:6910330
AJW12A4r	GGAATGCTAGCTGCCATACAT	DMv4.04	ch12:6910330
AJW12A5f	AAGTTCCCAACGTATTTCCAG	DMv4.04	ch12:21327553
AJW12A5r	TCAAGTCGAGACATTGAGAAGG	DMv4.04	ch12:21327553
AJW12A6f	CCTGAACAGAGATTGCTTCAA	DMv4.04	ch12:22135676
AJW12A6r	GTACCTCCTCGCACGACTG	DMv4.04	ch12:22135676
AJW12A7f	TTAGTTGGCCAAGCAACAAC	DMv4.04	ch12:43307989
AJW12A7r	TTCCATGGACTCTCCTCACA	DMv4.04	ch12:43307989
AJW12A8f	TGTTGTTTGTTCCATGATAGGC	DMv4.04	ch12:45976484
AJW12A8r	TCTCTTCAGTTGTCGGTTGAA	DMv4.04	ch12:45976484
AJW12A10f	TGCTCCTGAGGTATTTGCAC	DMv4.04	ch12:55861290
AJW12A10r	CATGGTGCTAGCTGCATTCT	DMv4.04	ch12:55861290
AJW12B1f	AAGAAGGCTCAGGCAGATGT	DMv4.04	ch12:631415
AJW12B1r	AGCGAGGAATTGGAGACACT	DMv4.04	ch12:631415
AJW12B2f	TTGCTTGGTTCGATGTCTATG	DMv4.04	ch12:1075956
AJW12B2r	GCTGCATTAACATCCACTTGA	DMv4.04	ch12:1075956
AJW12B3f	CATGAGCCATGAATTTGGAG	DMv4.04	ch12:3022721
AJW12B3r	ATCAGTAGTGGTGGCAGTGG	DMv4.04	ch12:3022721
AJW12B4f	TCCCATATCTTGCCAATACAAC	DMv4.04	ch12:4008171
AJW12B4r	AAATTACGGGCGTGTAGAGG	DMv4.04	ch12:4008171
AJW12E2f	GTTTCTCAGCAACAGGCAAA	Solyntus	ch12_RaGOO:2335565
AJW12E2r	TGTCTCTGGTATGGAGCCTGT	Solyntus	ch12_RaGOO:2335565
AJW12E3f	GACCCTCTGGCAAGCAAAT	Solyntus	ch12_RaGOO:2377451
AJW12E3r	TCATCATCGTTCATGGCATT	Solyntus	ch12_RaGOO:2377451
AJW12_764Kf	AAACAAACTAAAAAGGAAACTAGGACA	CGN18024_1
AJW12_764Kr	TTCAAACATGTTCATTTCTTGCT	CGN18024_1
AJW12_797Kf	CTGGAGGGTTCGGAATTTTA	CGN18024_1
AJW12_797Kr	ACTGTAGCGGAAGGAGGTTC	CGN18024_1
AJW12_807Kf	TCTTCTTTGGTTGGTCCTAAGC	CGN18024_1
AJW12_807Kr	CATCGCGACCAGCTTTATCT	CGN18024_1
AJW12_817Kf	GACATCATGTAATGACGGAGGA	CGN18024_1
AJW12_817Kr	CGATATACTTCACCTCAAAATTACAAC	CGN18024_1

### Sheet: S6_TableCloning
Primer	Sequence
caccScGTF_R1f	caccATGGCTGCTATGAATGAAGTGA
ScGTF_R1r	TTATTCAATAATATGTGATATGAAAGATTCC
caccScGTF_R2f	caccATGGCTGCTATCAATGAAATGA
ScGTF_R2r	TTATTCAATAATATGTGATATGAAAGATTCC
caccScGTF_S1f	caccATGGCTACCAATTCATCAACC
ScGTF_S1r	TTATTTGGTAATACAAGAAATGAAAGATTC
caccScGTF_S2f	caccATGTCTGCTATCAATGAAATGATTG
ScGTF_S2r	TTATTCAATAATATGTGATATGAAAGATTCC

### Sheet: S7_TableTransformants
primer	sequence	comment
p35Sef	cgcacaatcccactatcctt	forward primer on 35S promoter
ScGTR1sr3	GTTTGAGGCCCCTTGGAG	reverse primer on ScGTR1
ScGTR2sr3	ACCCCGAGACTACCTTGG	reverse primer on ScGTR2
ef1αF1	ATTGGAAACGGATATGCTCCA	forward primer on ef1αF1 control
ef1αR1	TCCTTACCTGAACGCCTGTCA	reverse primer on ef1αF1 control
